# A scalable framework for high-throughput identification of functional origins of replication in non-model bacteria

**DOI:** 10.1101/2023.05.19.541510

**Authors:** Charlie Gilbert, Stephanie L. Brumwell, Alexander Crits-Christoph, Shinyoung Clair Kang, Zaira Martin-Moldes, Wajd Alsharif, Ariela Esmurria, Mary-Anne Nguyen, Henry H. Lee, Nili Ostrov

## Abstract

Microbial genetic manipulation requires access to engineerable plasmids that can be programmed to perturb genes, pathways and genomes. The extensive repertoire of plasmids available for model microbes, such as *Escherichia coli*, has facilitated fundamental biology studies and synthetic biology applications. However, the scarcity of plasmids for non-model microbes hinders efforts to broaden our biological knowledge and constrains the development of biotechnological solutions. In this study, we introduce a molecular toolkit and multiplexed screen to evaluate functional plasmids in non-model microbes. We constructed a collection of genetic parts consisting of 22 origins of replication (ORIs), 20 antibiotic selectable markers, and 30 molecular barcodes, which can be assembled combinatorially to create a library of plasmids trackable by next-generation DNA sequencing. We demonstrate our approach by delivering a pooled library of 22 ORIs to 12 bacterial species including extremophiles, electroactive bacteria and bioproduction strains. We report, for the first time, DNA delivery by conjugation and functional ORIs for *Halomonas alkaliphila, Halomonas neptunia,* and *Shewanella electrodiphila*. Furthermore, we expand the list of functional ORIs for *Duganella zoogloeoides*, *Pseudomonas alcaliphila*, *Shewanella oneidensis* and *Shewanella putrefaciens*. This screen provides a scalable high-throughput system to rapidly build and identify functional plasmids to establish genetic tractability in non-model microbes.
