## Supplementary Table 1 for "A scalable framework for high-throughput identification of functional origins of replication in non-model bacteria"

### Sheet: Details
ORI	Sequence	Restriction Sites Removed
pAL5000	AGCGTCTACCAGGACTTTTACCTGTCCGACCCGTTGCAACGGAACCCCCCACGGAACCCCCGCGACACCCGCTCCCCAATTGCGTTAGAACAGCGGTGGATTGTCGGCTTCGTTGTGGGCCTTTTGAGCCGCTTCCTGTTCTGCCGCACGCTCTTTCCTCGCCCGATAGCCGAGTCGCTTAACGGTGTCCAGATGCAGCCCGAAATGTTTGGCCGTTTGCGGCCAAGAGTGGCCCTCGTCGTCGTGATAGGCGCGGATGCGTTCGCGGCGTGCAGCCTGCTCGGCGAGCCACTCGCTGCGTTCCTGCGCCACGAGCCGGACGACGTGGCGTTCGGATAGTCCGGTGATTCGAGCGCCTTCGGCGGCGGTCACGCGCCGCTTTTTGCGGACAGTCGGCTG…	None
pAMβ1	CCCAAGAATTAGAAATGAGTAGATCAAATTATTCACGAATAGAATCAGGAAAATCAGATCCAACCATAAAAACACTAGAACAAATTGCAAAGTTAACTAACTCAACGCTAGTAGTGGATTTAATCCCAAATGAGCCAACAGAACCAGAACCAGAAACAGAATCAGAACAAGTAACATTGGATTTAGAAATGGAAGAAGAAAAAAGCAATGACTTCGTGTGAATAATGCACGAAATCGTTGCTTATTTTTTTTAAAAGCGGTATACTAGATATAACGAAACAACGAACTGAATAGAAACGAAAAAAGAGCCATGACACATTTATAAAATGTTTGACGACATTTTATAAATGCATAGCCCGATAAGATTGCCAAACCAACGCTTATCAGTTAGTCAGATGA…	None
pIJ101	CCATCGCTCGCCGACACACGCACTGACCGCACGTCAAAGCCCCGCCGGATCACCGGCGGGGCTCTCTTCGGCCCTCCAAGTCACACCAGCCCCAAGGGGCGTCGGGAGTGGCGGAGGGAACCTCTGGCCCGATTGGTGCCAGGATTCCCACCAGACCAAAGAGCAACGGGCCGGACTTCGCACCTCCGACCCGTCCGCTCCCAGACTCGCGCCCCTTAGCCGGGCGAGACAGGAACGTTGCTCGTGCCCAGAGTACGGAGCGATGCCGAGGCATTGCCAGATCGGCCCGCCGGGCCCCGCTGCCACTGCGGGACCGCAATTGCCCACACACCGGGCAAACGGCCGCGTATCTACTGCTCAGACCGCTGCCGGATGGCAGCGAAGCGGGCGATCGCGCGT…	2x BsaI
pIP501	AACTAACTCAACGCTAGTAGTGGATTTAATCCCAAATGAGCCAACAGAACCAGAACCAGAAACAGAACAAGTAACATTGGAGTTAGAAATGGAAGAAGAAAAAAGCAATGATTTCGTGTGAATAATGCACGAAATCATTGCTTATTTTTTTAAAAAGCGATATACTAGATATAACGAAACAACGAACTGAATAAAGAATACAAAAAAAGAGCCACGACCAGTTAAAGCCTGAGAAATTTTAACTGCGAGCCTTAATTGATTACCACCAATCAATTAAAGAAGTCCAGACCCAAAATTTGGTAAAGTATTTAATTACTTTATTAATCAGATACTTAAATATCTGTAAACCCATTATATCGGGTTTTTGAGGGGATTTCAAGTCTTTAAGAAGATACCAGG…	1x BsaI
pNG2	ATGGTAAATCTGCGCAGACAGCCCTGTGCAGCTGAAACGCGGTTACGTATAGCTTGCCATATGTCTAGCCATACGTAACCGCAGGTAAAAGGCATATTTTTCGCGTGTCATGGCTAGTAAATAACACCGGTGTCATTTAGAGTCAGGGAAAGACAATGAAAAACGAAGAAAGCCACCGGGCGGCAACCCGATGACTTTCGCTTATCACCCAGCACACACCTGGGAGAAATCACGGTCATGAGTTTACAGACTCATGCGCAGAATGCGCACACTAAAACACCTACCCGCGTCGAGCGCGACCGTGGTGGACTGGACAACACCCCAGCATCTGCCAGTGACCGCGACCTTTTACGCGATCATCTAGGCCGCGATGTACTCCACGGTTCAGTCACACGAGAC…	3x BsaI and 1x SapI
pSG5	GATCAACAGGACCCAGAAATGGCACGAGCCCGGGATTGGCCTCCCGGGCTCGCCGCCCCCGAACCGGCGCAGCATGCCGAGTGAGGACGTTTGCTCTGTGACGAGCGTACGAGAGAACAGCGCGTCGACACCACCGCGCCCCGCCGGACCGAAGTGCCACTGCGGCACCCCGATCGTCCACATCCCCGGGAAGCGCCCCAAAATCTACTGCTCGGACGCCTGCCGAAAGCGCGCAAAGCGTCTCATTGCGGACCAGTCACGCAGCGTAGCAAGCACGACTACAGCGGGTAATCCGGACGCGGGCTTTAGTAGTAAGGGAAAATCTCCGTCCACTGCAGGTCAGAGCGCTGTAACTGGAACGGGTTCTACCCCAAACGAGGGTGCCGCGACAGCCGGGCG…	3x BsaI
pUB110	CTAAAATAAGCGATTTAAAGCGTGATGTGAGTTTAATCTATGAAAGCACTAAGGAATTCCTTAAGGAACGTACAGACGGCTTAAAAGCCTTTAAAAACGTTTTTAAGGGGTTTGTAGACAAGGTAAAGGATAAAACAGCACAATTCCAAGAAAAACACGATTTAGAACCTAAAAAGAACGAATTTGAACTAACTCATAACCGAGAGGTAAAAAAAGAACGAAGTCGAGATCAGGGAATGAGTTTATAAAATAAAAAAAGCACCTGAAAAGGTGTCTTTTTTTGATGGTTTTGAACTTGTTCTTTCTTATCTTGATACATATAGAAATAACGTCATTTTTATTTTAGTTGCTGAAAGGTGCGTTGAAGTGTTGGTATGTATGTGTTTTAAAGTATTGAAA…	1x BsaI
p15A	CTAGAAATATTTTATCTGATTAATAAGATGATCTTCTTGAGATCGTTTTGGTCTGCGCGTAATCTCTTGCTCTGAAAACGAAAAAACCGCCTTGCAGGGCGGTTTTTCGAAGGTTCTCTGAGCTACCAACTCTTTGAACCGAGGTAACTGGCTTGGAGGAGCGCAGTCACCAAAACTTGTCCTTTCAGTTTAGCCTTAACCGGCGCATGACTTCAAGACTAACTCCTCTAAATCAATTACCAGTGGCTGCTGCCAGTGGTGCTTTTGCATGTCTTTCCGGGTTGGACTCAAGACGATAGTTACCGGATAAGGCGCAGCGGTCGGACTGAACGGGGGGTTCGTGCATACAGTCCAGCTTGGAGCGAACTGCCTACCCGGAACTGAGTGTCAGGCGTGGAA…	None
pBBR1	CGCCCTACGGGCTTGCTCTCCGGGCTTCGCCCTGCGCGGTCGCTGCGCTCCCTTGCCAGCCCGTGGATATGTGGACGATGGCCGCGAGCGGCCACCGGCTGGCTCGCTTCGCTCGGCCCGTGGACAACCCTGCTGGACAAGCTGATGGACAGGCTGCGCCTGCCCACGAGCTTGACCACAGGGATTGCCCACCGGCTACCCAGCCTTCGACCACATACCCACCGGCTCCAACTGCGCGGCCTGCGGCCTTGCCCCATCAATTTTTTTAATTTTCTCTGGGGAAAAGCCTCCGGCCTGCGGCCTGCGCGCTTCGCTTGCCGGTTGGACACCAAGTGGAAGGCGGGTCAAGGCTCGCGCAGCGACCGCGCAGCGGCTTGGCCTTGACGCGCCTGGAACGAC…	None
pBBR1-UP	CGCCCTACGGGCTTGCTCTCCGGGCTTCGCCCTGCGCGGTCGCTGCGCTCCCTTGCCAGCCCGTGGATATGTGGACGATGGCCGCGAGCGGCCACCGGCTGGCTCGCTTCGCTCGGCCCGTGGACAACCCTGCTGGACAAGCTGATGGACAGGCTGCGCCTGCCCACGAGCTTGACCACAGGGATTGCCCACCGGCTACCCAGCCTTCGACCACATACCCACCGGCTCCAACTGCGCGGCCTGCGGCCTTGCCCCATCAATTTTTTTAATTTTCTCTGGGGAAAAGCCTCCGGCCTGCGGCCTGCGCGCTTCGCTTGCCGGTTGGACACCAAGTGGAAGGCGGGTCAAGGCTCGCGCAGCGACCGCGCAGCGGCTTGGCCTTGACGCGCCTGGAACGAC…	None
pSa	GGCGCTCGACGGTGGGCAACCGCTTGCGGTTGTCCACGGGCGGAGCCGGTGCGCGTAGCGCATTGTCCACAAGCCAAGGGCGACCAATAATTGATATATATATTCATAATTGAAAAGCTAATTGAACATACTACTTGCTGTAACTACTTGCCGGAGCGAGGGGTGTTTGCAAGCTGTTGATCTGAAAGGGCTATTAGCGTTCTCACGTGCCTTTTTGATTAGCGATTTCACGTGACCTTATTAGCGATTTCACGTACTCCGATTAGCGATTTCACGTACCCTGATTAGCGATTTCACGTGGATAGTTTTTGGAGCGGGCCGGAAAGCCCCGTGAATCAAGGCTTTGCGGGGCATTAGCGGTTTCACGTGGATAACTACCCTCTATCCACAGGCTTCCGG…	None
pSC101ts	GACCCCGTTGATGATACCGCTGCCTTACTGGGTGCATTAGCCAGTCTGAATGACCTGTCACGGGATAATCCGAAGTGGTCAGACTGGAAAATCAGAGGGCAGGAACTGCTGAACAGCAAAAAGTCAGATAGCACCACATAGCAGACCCGCCATAAAACGCCCTGAGAAGCCCGTGACGGGCTTTTCTTGTATTATGGGTAGTTTCCTTGCATGAATCCATAAAAGGCGCCTGTAGTGCCATTTACCCCCATTCACTGCCAGAGCCGTGAGCGCAGCGAACTGAATGTCACGAAAAAGACAGCGACTCAGGTGCCTGATGGTCGGAGACAAAAGGAATATTCAGCGATTTGCCCGATTGCGGCCGCAACCGAGCTTGCGAGGGTGCTACTTAAGCCTTTA…	None
pWKS1	GCCGATCCGCCGCCAGTTCAGGCCGTCCGGCCCCGGATTCTGACCATAATTTCATCGAAAAAAGGGGCGCAGCCCTTCTTGTTCTAATAGTTCTATAAGTTCAGGCGAAAATCGTGCAGCAATTACAAAAGGTTGCGCGTCTATAAGTGGGGAATCCAGCCGCAAAAGTGGGGAATCCAGCCGCAAAAGTGGGGAATCCAGCCGAAATCGCGGATTGACGAGTGGGATTTCCCGCCCAATAAATCCACCATGGGAAAGACACTCGACGTTGCCCGCGACCGGGCCTTTGACCAGACCGCGACCGTGCTGCCCGCCGAAATGGCGCGGGGGGTCTATATGCGCAACGCCCCCAGCCTCGCGGCCCTGAAGCTGATGCATCTGATGATCGCCACGGCGGGC…	2x BsaI
RK2	GCGATGCAGGTGGCTGCTGAACCCCCAGCCGGAACTGACCCCACAAGGCCCTAGCGTTTGCAATGCACCAGGTCATCATTGACCCAGGCGTGTTCCACCAGGCCGCTGCCTCGCAACTCTTCGCAGGCTTCGCCGACCTGCTCGCGCCACTTCTTCACGCGGGTGGAATCCGATCCGCACATGAGGCGGAAGGTTTCCAGCTTGAGCGGGTACGGCTCCCGGTGCGAGCTGAAATAGTCGAACATCCGTCGGGCCGTCGGCGACAGCTTGCGGTACTTCTCCCATATGAATTTCGTGTAGTGGTCGCCAGCAAACAGCACGACGATTTCCTCGTCGATCAGGACCTGGCAACGGGACGTTTTCTTGCCACGGTCCAGGACGCGGAAGCGGTGCAGCAGC…	None
pBC1	CCCCGATGGTTTTTCCCCCGACGGCTCGCCTTTGGGAAGTTTGAAGGGCGCAGGTTCCACACGAAAAACCACAAGGCTTTTTTTGAGTAATAAAAAAGCGGACGGCGAGGGCGTGAAAAAAACCCGATGAACCCTTGAAAATAAAGGGCGGGACGGGTTTTTTCTTATCTTGATAATATATAGAAACAATGAGATTTTAAAAAAAGCCCTCAAACCCTTGATAATACTGGGTTTGTGGCGTTTTTTTGGGGTGGATAAATAAAAACCCTCTGTGTTATGGTTATGTTGACTAGACAAAACCATACAGAGGGCTTTACGCCTTTCTGTATCCAGAAAGGAGTTATTAAATTTTATGCACGTTAATCATAGCATTAAAACGTCAAATCTATCAAATATCGA…	1x BsaI
RSF1010	ATACATCTGGAAGCAAAGCCAGGAAAGCGGCCTATGGAGCTGTGCGGCAGCGCTCAGTAGGCAATTTTTCAAAATATTGTTAAGCCTTTTCTGAGCATGGTATTTTTCATGGTATTACCAATTAGCAGGAAAATAAGCCATTGAATATAAAAGATAAAAATGTCTTGTTTACAATAGAGTGGGGGGGGTCAGCCTGCCGCCTTGGGCCGGGTGATGTCGTACTTGCCCGCCGCGAACTCGGTTACCGTCCAGCCCAGCGCGACCAGCTCCGGCAACGCCTCGCGCACCCGCTGGCGGCGCTTGCGCATGGTCGAACCACTGGCCTCTGACGGCCAGACATAGCCGCACAAGGTATCTATGGAAGCCTTGCCGGTTTTGCCGGGGTCGATCCAGCCACAC…	None
2μ	GATCCAATATCAAAGGAAATGATAGCATTGAAGGATGAGACTAATCCAATTGAGGAGTGGCAGCATATAGAACAGCTAAAGGGTAGTGCTGAAGGAAGCATACGATACCCCGCATGGAATGGGATAATATCACAGGAGGTACTAGACTACCTTTCATCCTACATAAATAGACGCATATAAGTACGCATTTAAGCATAAACACGCACTATGCCGTTCTTCTCATGTATATATATATACAGGCAACACGCAGATATAGGTGCGACGTGAACAGTGAGCTGTATGTGCGCAGCTCGCGTTGCATTTTCGGAAGCGCTCGTTTTCGGAAACGCTTTGAAGTTCCTATTCCGAAGTTCCTATTCTCTAGAAAGTATAGGAACTTCAGAGCGCTTTTGAAAACCA…	None
AMA1 short	CAGTATGCTTGATGTTATCCAAAGTGTGAGAGAGGAAGGTCCAAACATACACGATTGGGAGAGGGCCTAGGTATAAGAGTTTTTGAGTAGAACGCATGTGAGCCCAGCCATCTCGAGGAGATTAAACACGGGCCGGCATTTGATGGCTATGTTAGTACCCCAATGGAAAGCCTGAGAGTCCAGTGGTCGCAGATAACTCCCTAAATTCCCTGAGCTAACTCTAAGTCGACCATGCCGTTTATGGTTAGCGCCTCCCAAAAAGGAATGGCCGACTTAGAGTTACCTCTTGACCGACTTTTTCTTTCCTCCCCCTTACATTTCGTTACCACAACACATTCCTATATCCAAACTCCAGGTACATAACTAGTCGAAATCTCTTTTAAATCTAGTCAAGAACTA…	None
CEN6/ARSH4	ATCACGTGCTATAAAAATAATTATAATTTAAATTTTTTAATATAAATATATAAATTAAAAATAGAAAGTAAAAAAAGAAATTAAAGAAAAAATAGTTTTTGTTTTCCGAAGATGTAAAAGACTCTAGGGGGATCGCCAACAAATACTACCTTTTATCTTGCTCGTCCTGCTCTCAGGTATTAATGCCGAATTGTTTCATCTTGTCTGTGTAGAAGACCACACACGAAAATCCTGTGATTTTACATTTTACTTATCGTTAATCGAATGTATATCTATTTAATCTGCTTTTCTTGTCTAATAAATATATATGTAAAGTACGCTTTTTGTTGAAATTTTTTAAACCTTTGTTTATTTTTTTTTCTTCATTCCGTAACTCTTCTACCTTCTTTATTTACTTTC…	None
panARS	TCAACATCTTTGGATAATATCAGAATGAGAAAGAACAGATACGCAGTACGTTTTTTGGTGAGCTCTTTGCACTTCTTTAGTTCTTTCCATCAATATCAGTTGCTTATGCACTTATGACTAATATTGATGTTTAACTTCAATATCTTTAAACTTTTGTTCTTCCCGACGTTCATTAAGAATACTAATACACTTTAATAATTAGTTTAATATTTGTTTCTATATAATGACATTTAATTAAAAAAGATAAAATATAAAAACATCATAATAACTCACCAGAGGTTAAGAACAAAAAAACAAATTAGATATCTGCTAATCCAATATAGTTAAATCAATCTTTCCTTGGTATAATGGGTATATTACATATATTTCAAGGACCGACACTCCTACCAAATATCTAAA…	None
panARS-opt	TCAACATCTTTGGATAATATCAGAATGAGAAAGAACAGATACGCAGTACGTTTTTTGGTGAGCTCTTTGCACTTCTTTAGTTCTTTCCATCAATATCAGTTTTTTAAACTTTTAGGACTAAAAGTGATGTTTAACTTCAAAATGTTTAAAATTTTGTTCTTCCCGACGTTCATTAAGAATACTAATACACTTTAATAATTATTTTAATATTTTGTTCTAAATAATGACTTTTAATTAAAAAAGATAAAATATAAAAACATCATAATAACTCACCAGAGGTTAAGAACAAAAAAACAAATTAGATATCTGCTAATCCAATATAGTTAAATCAATCTTTCCTTGGTATAATGGGTATATTACATATATTTCAAGGACCGACACTCCTACCAAATATCTAAA…	None
UARS1	ATTGTCATTCGTGATTCTAGTACTGTGGGTGGCTGCGAAACTCCTTCACTCAATGAATTACAATCATGATTCGTGATTCGCACCGATCCCACCAGCCTCTCGAGAAAAGGGGACTTGAACATTCATGATTCACGACCCTGTGATTCATGAATGCCATCCGATCCAGAACCGACTTGCTACTCACGACTCAGACTGAATTTTTAAATGCCCTCATGATTTGATTCATGATCAGCAATGCCCTCATGATTTGATTCATGATTCGCTGATCACAGCGGTGAAGAACGTAACCCATTCACGATTCAGAAGGCAAGTACTGCTTCTTGCTCGGCTGCTTTGTTGCTGCCGAGGCGGGCTAGCTTGCACAAAGATCGAGGATCGGTAAT	None
Dummy	ATTCCATGCGCGGACCATACCGTCAATTCTTCGGTTATGTTTCCGATG	None
