## Supplementary Table 6 for "A scalable framework for high-throughput identification of functional origins of replication in non-model bacteria"

### Sheet: Supplementary Table 6
Strain	CVM ID	Culture Collection ID	Phylum	Family	Gram	Attributes	Library Delivered	Conjugation Frequency (conjugants per recipient)	ORIs identified with ORI-marker screen [observed hits]	ORIs present in input libraries that were previously reported as functional [expected hits]
Bacillus licheniformis	CVM022	ATCC 14580	Bacillota	Bacillaceae	positive	bioproduction, probiotic	pGL2_147	1.70E-03 ±6.59E-04*	-	pUB110
							pGL2_150	-	-
Exiguobacterium aurantiacum	CVM028	ATCC BAA-333	Bacillota	Exiguobacteraceae	positive	alkaliphile, halotolerant	pGL2_147	1.97E-05 ±5.51E-06*	-	-
							pGL2_150	-	-
Deinococcus radiodurans	CVM021	ATCC 13939	Deinococcota	Deinococcaceae	positive	radiation resistant, polyextremophile	pGL2_150	-	-	-
E. coli Zymo 10B	CVM080	Zymo 10B (Zymo Research)	Pseudomonadota	Enterobacteriaceae	negative	well-studied model	pGL2_147	2.08E-01 ±1.10E-01	RSF1010, p15A, pSa, RK2, pBBR1, pBBR1-UP, pSC101ts, pNG2	RSF1010, p15A, pSa, RK2, pBBR1, pBBR1-UP, pSC101ts, pNG2
							pGL2_150	4.13E-02 ±3.15E-02	RSF1010, p15A, pSa, RK2, pBBR1, pSC101ts, pNG2
Halomonas alkaliphila	CVM032	ATCC BAA-953	Pseudomonadota	Halomonadaceae	negative	halophile	pGL2_150	3.76E-02 ±2.97E-02	RSF1010, pBBR1	-
Halomonas neptunia	CVM027	ATCC BAA-805	Pseudomonadota	Halomonadaceae	negative	halophile	pGL2_150	9.05E-02 ±5.27E-02	RSF1010	-
Duganella zoogloeoides	CVM038	ATCC 25935	Pseudomonadota	Oxalobacteraceae	negative	antifungal	pGL2_147	1.10E-01 ±2.00E-02	p15A, pBBR1, pBBR1-UP	RK2
							pGL2_150	2.00E-02 ±0.00E+00	RK2, pBBR1
Pseudomonas alcaliphila	CVM010	ATCC BAA-571	Pseudomonadota	Pseudomonadaceae	negative	Psychrophile, alkaliphile	pGL2_150	3.77E-05 ±6.43E-06	pSa, RK2, pBBR1	RSF1010
Shewanella electrodiphila	CVM036	ATCC BAA-2408	Pseudomonadota	Shewanellaceae	negative	psychrophile, electroactive	pGL2_150	1.23E-01 ±4.62E-02	RSF1010, p15A, pSa, pWKS1, pNG2	-
Shewanella oneidensis	CVM007	ATCC 700550	Pseudomonadota	Shewanellaceae	negative	electroactive	pGL2_150	1.02E-01 ±3.31E-02	RSF1010, p15A, pSa, RK2, pBBR1, pNG2	p15A, pBBR1, pSC101
Shewanella putrefaciens	CVM037	ATCC 8071	Pseudomonadota	Shewanellaceae	negative	metal reducer, electroactive	pGL2_147	1.00E-01 ±0.00E+00	RSF1010, p15A, RK2, pBBR1, pNG2	pBBR1
							pGL2_150	5.33E-02 ±3.06E-02	RSF1010, p15A, pSa, RK2
Salinivibrio costicola subsp. alcaliphilus	CVM029	ATCC BAA-952	Pseudomonadota	Vibrionales	negative	alkaliphile, halophile	pGL2_150	-	-	RSF1010, RK2
*These samples were later identified as false positives by NGS
